# Epigenetic loss of heterozygosity of *Apc* and an inflammation-associated mutational signature detected in *Lrig1*^+/-^-driven murine colonic adenomas

**DOI:** 10.1101/650879

**Authors:** Jessica Preston

## Abstract

Murine colonic adenomas induced by the loss of a single copy of the tumor suppressor gene *Apc* in *Lrig1*^*+/-*^ expressing progenitor cells grow rapidly, with high penetrance and tumor multiplicity. This study investigates the prevalence of intertumoral genetic heterogeneity and phenotypic variation across tumors, and attempts to identify the genomic cause of the unusual phenotype. Adult *Lrig1-CreERT2/+; Apc-flox/+* mice were intraperitoneal injected with 2mg tamoxifen for 3 consecutive days which induced highly penetrant, dysplastic adenomas in the distal colon ∼100 days later. Whole tumors (n=14) from 8 mice were excised and tumor exome DNA and mRNA were sequenced. Somatic mutations present in the tumor exome DNA were compared with adjacent normal colon (n=9 tumors from 3 mice). Putative somatic mutations were called after stringent filtering using SeuratSomatic, a Genome Analysis Toolkit software module. RNA-Seq was performed on tumor mRNA (n=5 tumors from 5 mice) compared to wildtype colon (n=3). Differential gene expression was profiled using the R package DESeq2. Copy number variations and splicing defects were assessed using custom tracks on the UCSC genome browser.

Adenomas resulting from the loss of *Apc* in *Lrig1*^*+/-*^*-* expressing colonic progenitor cells are genetically heterogeneous and hypermutated, containing ∼25-30 high-quality somatic mutations per megabase. A loss of heterozygosity of *Apc* was not observed in the tumor genomes, however evidence of an epigenetic loss of heterozygosity was readily apparent in the tumor transcriptome. The tumors display a strong bias toward G: C > A: T point mutations, which are a signature of guanine adducts, associated with tobacco tar and *H. pylori* infections. Putative tumor-driving mutations were detected and thousands of differentially expressed genes were identified including several UDP glucuronosyltransferases. Abnormal splicing patterns characterized by a loss of intron retention were detected in several RNA-binding genes throughout the tumor transcriptome. The widespread defects in gene expression, genomic stability, and splicing patterns implies that an early epigenetic loss of *Apc* in *Lrig1*^*+/-*^-expressing progenitor cells causes a rapid formation of guanine adducts and a corresponding accumulation of mutation C>A point mutations. This study demonstrates that randomly-appearing oncogenic mutations can become fixed into a latent genomic reservoir prior to advanced disease.
