## Supplementary material for "Epigenetic loss of heterozygosity of *Apc* and an inflammation-associated mutational signature detected in *Lrig1*^+/-^-driven murine colonic adenomas": Table S1

### Sheet: 40-20%
Above 40% (4/9 Tumors)
DHX8
MUC4
Above 30% (3/9 Tumors)
ATP7A
CFAP65
CLIP2
DEFB
DPYSL5
EPHB3
FBXL19
NAV3
NCKAP1L
NEMF
NES
PLXNA3
RRS1
SERPINE2
SPR
SPTBN4
VWA8
Above 20% (2/9 Tumors)
ABCA1
ABCA2
ABCA8
AMMECR1L
APC2
ARFGEF2
ARVCF
ASPM
B3GALT5
BYSL
CADPS2
CASZ1
CCAR2
CCNDBP1
CCNE1
CEBPZ
CELSR1
CELSR2
CEP152
CEP290
CYP4A11
CYP4A22
DENND4C
DEPDC5
DIP2B
DLG5
DLGAP2
DNAH10
DUX4
EIF3A
EPHB2
F13A1
FAM175A
FAT1
FAT3
FBLN1
FGD6
GEMIN5
GOLGA6L1
GOLGB1
GPATCH1
GRIA3
GSAP
HGSNAT
HMCN2
HYDIN
IFT122
IGFLR1
ITGA8
KIAA0319
KIAA2012
KIF14
KIF1B
KIF21B
KNDC1
LAMC2
LAP3
LRP1
LRRFIP1
LTBP1
MAN2B2
MAP4K4
MED17
MED21
MEGF8
MICALCL
MMS22L
MROH2A
MRVI1
MTDH
MUC6
MYO7B
N4BP1
NAV2
NF1
NME8
NOL10
NR3C1
NR4A1
NTF4
NTRK1
NXF1
NXF3
PCDH9
PCDHA3
PCDHB4
PCNT
PHLDB3
PIGN
PIK3C3
PLXNB1
PLXNC1
POP1
POPDC3
PPP6R2
PRDM2
PRKD1
PTGES3
PTPDC1
PTPN21
RALGAPB
RBMX2
RGS13
RIF1
ROCK2
RSPO1
RUNDC3B
SDK2
SENP2
SH2B2
SMYD4
SNX16
SORL1
SYNE2
TDRD5
TDRD6
TEFM
TENM1
TMC6
TMEM67
TTC14
TTK
TTN
UBR4
UTRN
WDR45
XDH
ZC3H13
ZCCHC6
ZFHX3
ZNF384
