## Supplementary material for "Epigenetic loss of heterozygosity of *Apc* and an inflammation-associated mutational signature detected in *Lrig1*^+/-^-driven murine colonic adenomas": Table S2

### Sheet: DNA Repair
Gene Fold_change
Mlh1 -0.94
Mlh3 NC
Msh2 NC
Msh3 -0.71
Msh4 -2.4
Msh5 -2.3
Msh6 0.75
Pms1 NC
Pms2 NC
Pole NC
Pold1 0.95

### Sheet: Highly-expressed
Highly-expressed genes (Top 10)
gene name	gene ID	basemean	log fold change
Cox1	ENSMUSG00000064351	403513	-2.45394
Muc2	ENSMUSG00000025515	306340	-0.635152
Lypd8	ENSMUSG00000013643	232842	-2.00901
Dmbt1	ENSMUSG00000047517	200664	-3.36869
Eef1a1	ENSMUSG00000037742	136377	1.31441
Mt-cytb	ENSMUSG00000064370	117088	-1.47305
Ceacam-1	ENSMUSG00000074272	83987	-3.52455
Krt-8	ENSMUSG00000049382	81559	1.2729
Pigr	ENSMUSG00000026417	78237	-1.79764
Mt-nd1	ENSMUSG00000064341	76832	-0.635152
Eef2	ENSMUSG00000034994	73160	0.589853
