## Supplementary material for "Epigenetic loss of heterozygosity of *Apc* and an inflammation-associated mutational signature detected in *Lrig1*^+/-^-driven murine colonic adenomas": Table S3

### Sheet: Mouse Samples
DNA Samples		* Sequencing performed by HudsonAlpha Genomic Services Lab
Sample ID	Sample Name	Type	Genotype	HusonAlpha Sample Name	Date Submitted
T1A	080 Tumor 1	Exome DNA	Lrig1CreERT2/+; Apcflox/+	2962-RJC-0009	2015-01-13
T1B	080 Tumor 2	Exome DNA	Lrig1CreERT2/+; Apcflox/+	2962-RJC-0010	2015-01-13
T1C	080 Tumor 3	Exome DNA	Lrig1CreERT2/+; Apcflox/+	2962-RJC-0011	2015-01-13
T2A	242 Tumor 1	Exome DNA	Lrig1CreERT2/+; Apcflox/+	2962-RJC-0005	2015-01-13
T2B	242 Tumor 2	Exome DNA	Lrig1CreERT2/+; Apcflox/+	2962-RJC-0006	2015-01-13
T2C	242 Tumor 3	Exome DNA	Lrig1CreERT2/+; Apcflox/+	2962-RJC-0007	2015-01-13
T3A	256 Tumor 1	Exome DNA	Lrig1CreERT2/+; Apcflox/+	2962-RJC-00013	2015-01-13
T3B	256 Tumor 2	Exome DNA	Lrig1CreERT2/+; Apcflox/+	2962-RJC-0014	2015-01-13
T3C	256 Tumor 3	Exome DNA	Lrig1CreERT2/+; Apcflox/+	2962-RJC-0015	2015-01-13
N1	080 Adjacent Normal	Exome DNA	Wildtype (Adjacent Normal)	2962-RJC-0008	2015-01-13
N2	242 Adjacent Normal	Exome DNA	Wildtype (Adjacent Normal)	2962-RJC-0004	2015-01-13
N3	256 Adjacent Normal	Exome DNA	Wildtype (Adjacent Normal)	2962-RJC-00012	2015-01-13
T10	928 Tumor	mRNA	Lrig1CreERT2/+; Apcflox/+	1812-AEP-0001	2012-08-09
T11	540 Tumor	mRNA	Lrig1CreERT2/+; Apcflox/+	1812-AEP-0002	2012-08-09
T12	545 Tumor	mRNA	Lrig1CreERT2/+; Apcflox/+	1812-AEP-0003	2012-08-09
T13	544 Tumor	mRNA	Lrig1CreERT2/+; Apcflox/+	1812-AEP-0004	2012-08-09
T14	520 Tumor	mRNA	Lrig1CreERT2/+; Apcflox/+	1812-AEP-0005	2012-08-09
Lgr5_1	Lgr5 colonic stem cells #1	mRNA	Wildtype	1628-AEP-0001	2012-04-10
Lgr5_2	Lgr5 colonic stem cells #2	mRNA	Wildtype	1628-AEP-0002	2012-04-10
Lrig1_1	Lrig1-positive colonic cells #1	mRNA	Wildtype	1628-AEP-0003	2012-04-10
Lrig1_2	Lrig1-positive stem cells #2	mRNA	Wildtype	1628-AEP-0004	2012-04-10
WT	Wildtype colonic crypt RNA	mRNA	Wildtype	1628-AEP-0005	2012-04-10
